# Phage-meropenem synergy against OXA-48-producing *Klebsiella pneumoniae* clinical isolates

**DOI:** 10.64898/2026.01.21.700822

**Authors:** Irene Cantallops, Celia Ferriol-González, Tamara Barcos-Rodríguez, Felipe Fernández-Cuenca, Javier E. Cañada-García, Silvia García-Cobos, Pilar Domingo-Calap

## Abstract

Antimicrobial resistance is a growing global healthcare crisis, driven by the rapid spread of resistant pathogens that compromise existing treatments. Carbapenem-resistant *Klebsiella pneumoniae* is a major public health threat, requiring novel therapeutic strategies. Phage therapy, which employs phages to target bacterial pathogens, is a promising approach, particularly when combined with antibiotics to enhance efficacy through synergistic interactions. In this study, time-kill curve assays were used to evaluate the synergy between the lytic phage vB_Kpn_2-P4 and meropenem against twelve *K. pneumoniae* clinical isolates from Spanish hospitals that carried diverse carbapenemases. Notably, in OXA-48-producing isolates, this combination prevented the emergence of resistant mutants, highlighting the therapeutic potential of phage-antibiotic synergy. The observed effect, linked to the presence of the pOXA-48 plasmid, suggests a promising strategy for combating multidrug-resistant bacteria.
