## Supplementary material for "Phage-meropenem synergy against OXA-48-producing *Klebsiella pneumoniae* clinical isolates": Data S1

### Sheet: S1
Data S1. Bacterial gene association with phage-antibiotic synergy. PAS: Phage-antibiotic synergy
Gene	Non-unique Gene name	Annotation	Number_PAS_positive_gene_present_in	Number_PAS_negative_gene_present_in	Number_PAS_positive_gene_not_present_in	Number_PAS_negative_gene_not_present_in	Sensitivity	Specificity	Odds_ratio	Naive_p	Genome_location	Notes
group_3010		hypothetical protein	4	0	0	8	100.0	100.0	inf	0.0020202	plasmid	pOXA-48
group_3011		hypothetical protein	4	0	0	8	100.0	100.0	inf	0.0020202	plasmid	pOXA-48
dmlR_18		HTH-type transcriptional regulator DmlR	4	0	0	8	100.0	100.0	inf	0.0020202	plasmid	pOXA-48
group_3018		IS4 family transposase IS10A	4	0	0	8	100.0	100.0	inf	0.0020202	plasmid	pOXA-48
group_3019		hypothetical protein	4	0	0	8	100.0	100.0	inf	0.0020202	plasmid	pOXA-48
group_343		hypothetical protein	4	0	0	8	100.0	100.0	inf	0.0020202	plasmid	pOXA-48
group_6147		hypothetical protein	4	0	0	8	100.0	100.0	inf	0.0020202	plasmid	pOXA-48
group_6148		hypothetical protein	4	0	0	8	100.0	100.0	inf	0.0020202	plasmid	pOXA-48
group_6149		hypothetical protein	4	0	0	8	100.0	100.0	inf	0.0020202	plasmid	pOXA-48
group_6150		hypothetical protein	4	0	0	8	100.0	100.0	inf	0.0020202	plasmid	pOXA-48
group_6151		hypothetical protein	4	0	0	8	100.0	100.0	inf	0.0020202	plasmid	pOXA-48
group_6152	repA_1	Replication initiation protein	4	0	0	8	100.0	100.0	inf	0.0020202	plasmid	pOXA-48
group_6153		hypothetical protein	4	0	0	8	100.0	100.0	inf	0.0020202	plasmid	pOXA-48
group_6154		hypothetical protein	4	0	0	8	100.0	100.0	inf	0.0020202	plasmid	pOXA-48
group_6155		hypothetical protein	4	0	0	8	100.0	100.0	inf	0.0020202	plasmid	pOXA-48
group_6156		hypothetical protein	4	0	0	8	100.0	100.0	inf	0.0020202	plasmid	pOXA-48
group_6157		hypothetical protein	4	0	0	8	100.0	100.0	inf	0.0020202	plasmid	pOXA-48
group_6158		hypothetical protein	4	0	0	8	100.0	100.0	inf	0.0020202	plasmid	pOXA-48
group_6159		hypothetical protein	4	0	0	8	100.0	100.0	inf	0.0020202	plasmid	pOXA-48
group_6161		hypothetical protein	4	0	0	8	100.0	100.0	inf	0.0020202	plasmid	pOXA-48
group_6162		hypothetical protein	4	0	0	8	100.0	100.0	inf	0.0020202	plasmid	pOXA-48
group_6163		hypothetical protein	4	0	0	8	100.0	100.0	inf	0.0020202	plasmid	pOXA-48
group_6164		hypothetical protein	4	0	0	8	100.0	100.0	inf	0.0020202	plasmid	pOXA-48
group_6165		hypothetical protein	4	0	0	8	100.0	100.0	inf	0.0020202	plasmid	pOXA-48
group_6166		hypothetical protein	4	0	0	8	100.0	100.0	inf	0.0020202	plasmid	pOXA-48
group_6167		hypothetical protein	4	0	0	8	100.0	100.0	inf	0.0020202	plasmid	pOXA-48
group_6168		hypothetical protein	4	0	0	8	100.0	100.0	inf	0.0020202	plasmid	pOXA-48
group_6169		hypothetical protein	4	0	0	8	100.0	100.0	inf	0.0020202	plasmid	pOXA-48
group_6170		hypothetical protein	4	0	0	8	100.0	100.0	inf	0.0020202	plasmid	pOXA-48
group_6171	traI	Protein TraI	4	0	0	8	100.0	100.0	inf	0.0020202	plasmid	pOXA-48
group_6172		hypothetical protein	4	0	0	8	100.0	100.0	inf	0.0020202	plasmid	pOXA-48
group_6173		hypothetical protein	4	0	0	8	100.0	100.0	inf	0.0020202	plasmid	pOXA-48
group_6174		hypothetical protein	4	0	0	8	100.0	100.0	inf	0.0020202	plasmid	pOXA-48
group_6175		Single-stranded DNA-binding protein	4	0	0	8	100.0	100.0	inf	0.0020202	plasmid	pOXA-48
group_6176		hypothetical protein	4	0	0	8	100.0	100.0	inf	0.0020202	plasmid	pOXA-48
group_6177		hypothetical protein	4	0	0	8	100.0	100.0	inf	0.0020202	plasmid	pOXA-48
klcA_1		Antirestriction protein KlcA	4	0	0	8	100.0	100.0	inf	0.0020202	plasmid	pOXA-48
group_6179		hypothetical protein	4	0	0	8	100.0	100.0	inf	0.0020202	plasmid	pOXA-48
group_6180		hypothetical protein	4	0	0	8	100.0	100.0	inf	0.0020202	plasmid	pOXA-48
group_6181		hypothetical protein	4	0	0	8	100.0	100.0	inf	0.0020202	plasmid	pOXA-48
ymoA_1		Modulating protein YmoA	4	0	0	8	100.0	100.0	inf	0.0020202	plasmid	pOXA-48
group_6183		hypothetical protein	4	0	0	8	100.0	100.0	inf	0.0020202	plasmid	pOXA-48
group_6184		hypothetical protein	4	0	0	8	100.0	100.0	inf	0.0020202	plasmid	pOXA-48
group_6185		hypothetical protein	4	0	0	8	100.0	100.0	inf	0.0020202	plasmid	pOXA-48
group_6186		hypothetical protein	4	0	0	8	100.0	100.0	inf	0.0020202	plasmid	pOXA-48
group_6200		hypothetical protein	4	0	0	8	100.0	100.0	inf	0.0020202	plasmid	pOXA-48
group_6201		hypothetical protein	4	0	0	8	100.0	100.0	inf	0.0020202	plasmid	pOXA-48
group_6202		hypothetical protein	4	0	0	8	100.0	100.0	inf	0.0020202	plasmid	pOXA-48
group_6203		hypothetical protein	4	0	0	8	100.0	100.0	inf	0.0020202	plasmid	pOXA-48
group_6204		hypothetical protein	4	0	0	8	100.0	100.0	inf	0.0020202	plasmid	pOXA-48
group_6205		hypothetical protein	4	0	0	8	100.0	100.0	inf	0.0020202	plasmid	pOXA-48
group_6206		hypothetical protein	4	0	0	8	100.0	100.0	inf	0.0020202	plasmid	pOXA-48
group_6207		hypothetical protein	4	0	0	8	100.0	100.0	inf	0.0020202	plasmid	pOXA-48
stbB		Protein StbB	4	0	0	8	100.0	100.0	inf	0.0020202	plasmid	pOXA-48
parM_2		Plasmid segregation protein ParM	4	0	0	8	100.0	100.0	inf	0.0020202	plasmid	pOXA-48
xerC_6		Tyrosine recombinase XerC	4	0	0	8	100.0	100.0	inf	0.0020202	plasmid	pOXA-48
group_6211		hypothetical protein	4	0	0	8	100.0	100.0	inf	0.0020202	plasmid	pOXA-48
group_6212		hypothetical protein	4	0	0	8	100.0	100.0	inf	0.0020202	plasmid	pOXA-48
group_6213		hypothetical protein	4	0	0	8	100.0	100.0	inf	0.0020202	plasmid	pOXA-48
group_6214		hypothetical protein	4	0	0	8	100.0	100.0	inf	0.0020202	plasmid	pOXA-48
group_6215		hypothetical protein	4	0	0	8	100.0	100.0	inf	0.0020202	plasmid	pOXA-48
group_6216		hypothetical protein	4	0	0	8	100.0	100.0	inf	0.0020202	plasmid	pOXA-48
group_6217		hypothetical protein	4	0	0	8	100.0	100.0	inf	0.0020202	plasmid	pOXA-48
group_6218		hypothetical protein	4	0	0	8	100.0	100.0	inf	0.0020202	plasmid	pOXA-48
group_6219		hypothetical protein	4	0	0	8	100.0	100.0	inf	0.0020202	plasmid	pOXA-48
group_6220		hypothetical protein	4	0	0	8	100.0	100.0	inf	0.0020202	plasmid	pOXA-48
group_6221		hypothetical protein	4	0	0	8	100.0	100.0	inf	0.0020202	plasmid	pOXA-48
group_6222		hypothetical protein	4	0	0	8	100.0	100.0	inf	0.0020202	plasmid	pOXA-48
group_6223		hypothetical protein	4	0	0	8	100.0	100.0	inf	0.0020202	plasmid	pOXA-48
group_6224		hypothetical protein	4	0	0	8	100.0	100.0	inf	0.0020202	plasmid	pOXA-48
group_6225	umuC_3	Protein UmuC	4	0	0	8	100.0	100.0	inf	0.0020202	plasmid	pOXA-48
group_6226	umuD_2	Protein UmuD	4	0	0	8	100.0	100.0	inf	0.0020202	plasmid	pOXA-48
bla_4		Beta-lactamase OXA-10	4	0	0	8	100.0	100.0	inf	0.0020202	plasmid	pOXA-48
